# Biophysical and proteomic analyses suggest functions of *Pseudomonas syringae* pv *tomato* DC3000 extracellular vesicles in bacterial growth during plant infection

**DOI:** 10.1101/2021.02.08.430144

**Authors:** Martin Janda, Christina Ludwig, Katarzyna Rybak, Chen Meng, Egidio Stigliano, Leon Botzenhardt, Beata Szulc, Jan Sklenar, Frank L.H. Menke, Jacob G. Malone, Andreas Brachmann, Andreas Klingl, Silke Robatzek

## Abstract

Vesiculation is a process employed by Gram-negative bacteria to release extracellular vesicles (EVs) into the environment. Bacterial EVs contain molecular cargo from the donor bacterium and play important roles in bacterial survival and growth. Here, we describe EV production in plant-pathogenic *Pseudomonas syringae* pv. *tomato* DC3000 (*Pto* DC3000), the causal agent of bacterial speck disease. Cultured *Pto* DC3000 exhibited EV structures both on the cell surface and in the vicinity of bacterial cells, observed as outer membrane vesicle (OMV) release. We used in-solution trypsin digestion coupled to mass spectrometry to identify 369 proteins enriched in EVs recovered from cultured *Pto* DC3000. The predicted localization profile of EV proteins supports the production of EVs also in the form of outer-inner-membrane vesicles (OIMVs). EV production varied slightly between bacterial lifestyles and also occurred *in planta*. The potential contribution of EVs to *Pto* DC3000 plant infection was assessed using plant treatments and bioinformatic analysis of the EV-enriched proteins. While these results identify immunogenic activities of the EVs, they also point at roles for EVs in bacterial defences and nutrient acquisition by *Pto* DC3000.
