## Supplementary material for "Biophysical and proteomic analyses suggest functions of *Pseudomonas syringae* pv *tomato* DC3000 extracellular vesicles in bacterial growth during plant infection": Table S2

### Sheet: chart_FDR<0.05
Category	Term	Count	%	PValue	List Total	Pop Hits	Pop Total	Fold Enrichment	FDR	Genes
COG_ONTOLOGY	Cell envelope biogenesis, outer membrane	12	3.25203	0.00152635	87	53	1118	2.90956	0.0305269	Q88AP8, Q87WX9, Q87Z98, Q87VW4, Q87VW3, Q88A43, Q87V08, Q87U70, Q884I4, Q87VJ1, Q87UY1, Q884I2
GOTERM_BP_DIRECT	GO:0016032~viral process	7	1.89702	1.85126e-05	183	11	2939	10.2201	0.00198085	Q87ZL2, Q87ZM3, Q87ZM4, Q87ZM5, Q87ZM6, Q87ZM8, Q87ZM9
GOTERM_BP_DIRECT	GO:0006810~transport	21	5.69106	0.00028432	183	140	2939	2.40902	0.0146149	Q87YS2, Q87XT5, Q87ZQ0, Q87WU7, Q88BW0, Q87YS4, Q885U5, Q88AS1, Q884I4, Q87WU1, Q884I2, Q87Y40, Q889U2, Q884R7, Q87YE5, Q87WI4, Q888F0, Q87ZQ7, Q87ZQ8, Q87ZQ9, Q880T0
GOTERM_BP_DIRECT	GO:0019068~virion assembly	5	1.35501	0.00042989	183	7	2939	11.4715	0.0146149	Q87ZN1, Q88A20, Q87ZN4, Q87ZL4, Q87ZL8
GOTERM_BP_DIRECT	GO:0055085~transmembrane transport	18	4.87805	0.000553289	183	115	2939	2.51376	0.0146149	Q87X88, Q888Q1, Q88B80, Q88BW0, Q883Q3, Q87X92, Q87X82, Q87WU1, Q889U2, Q87X01, Q87UF8, Q884B5, Q87YA2, Q886F5, Q87UV0, Q87WD8, Q889J6, Q87VB5
GOTERM_BP_DIRECT	GO:0009306~protein secretion	10	2.71003	0.000682937	183	41	2939	3.9171	0.0146149	Q87XF9, Q87UY7, Q884W4, Q887A9, Q887A8, Q889V1, Q888U1, Q889Y4, Q887A7, Q87WQ2
GOTERM_BP_DIRECT	GO:0043952~protein transport by the Sec complex	4	1.08401	0.000892484	183	4	2939	16.0601	0.015916	Q887A8, Q889V1, Q889Y4, Q887A7
GOTERM_BP_DIRECT	GO:0015891~siderophore transport	6	1.62602	0.00109063	183	14	2939	6.8829	0.0166711	Q886G9, Q87ZX8, Q87Z57, Q881P1, Q884E1, Q887S9
GOTERM_BP_DIRECT	GO:0043165~Gram-negative-bacterium-type cell outer membrane assembly	5	1.35501	0.00140201	183	9	2939	8.92228	0.0187519	Q889C4, Q886Y7, Q87VX2, Q88A43, Q886N5
GOTERM_BP_DIRECT	GO:0051205~protein insertion into membrane	4	1.08401	0.00212949	183	5	2939	12.8481	0.0227855	Q889C4, Q886Y7, Q87TS1, Q886N5
GOTERM_BP_DIRECT	GO:0065002~intracellular protein transmembrane transport	4	1.08401	0.00212949	183	5	2939	12.8481	0.0227855	Q887A8, Q889V1, Q889Y4, Q887A7
GOTERM_CC_DIRECT	GO:0016021~integral component of membrane	191	51.7615	1.12235e-16	258	1019	2023	1.46972	3.81599e-15	Q87WX9, Q888P0, Q87Z54, Q87XR6, Q87WP8, Q87VN6, Q87X17, Q87X92, Q887N5, Q889Z5, Q87U39, Q87ZF6, Q886D3, Q87ZF8, Q87VF0, Q87UL7, Q88B33, Q889J6, Q88B38, Q889J9, Q87Y21, Q87X88, Q87VU6, Q885Q3, Q87ZU4, Q87YS4, Q87XQ5, Q87Y25, Q884W4, Q87UK5, Q87X82, Q889Y4, Q87X84, Q87X01, Q87YS0, Q87ZU1, Q883M3, Q87VE6, Q888G3, Q885I7, Q88AQ1, Q87XI2, Q87YK4, Q87UC8, Q87VE8, Q87XA0, Q87U13, Q87U12, Q885X9, Q885H1,…
GOTERM_CC_DIRECT	GO:0019012~virion	8	2.16802	4.22726e-05	258	10	2023	6.27287	0.000718634	Q87ZL2, Q87ZM3, Q87ZM4, Q87ZM5, Q87ZL4, Q87ZM6, Q87ZM8, Q87ZM9
GOTERM_CC_DIRECT	GO:0005886~plasma membrane	54	14.6341	0.000858537	258	280	2023	1.51221	0.00973009	Q87XR6, Q883Z9, Q87WP8, Q87WL3, Q887N5, Q889V1, Q87U39, Q87UL7, Q87UY1, Q889J9, Q87X88, Q87ZQ0, Q885Q3, Q87YS4, Q87ZQ2, Q87ZQ3, Q884W4, Q87VI1, Q889Y4, Q885I7, Q87ZQ7, Q87VZ3, Q87ZQ8, Q87ZQ9, Q887A8, Q887A7, Q87UC8, Q888R0, Q87TT0, Q887H1, Q88BA2, Q886N6, Q88BE9, Q886F5, Q888F0, Q887H2, Q87UW1, Q87Y19, Q87TS1, Q88AS1, Q87UM7, Q87WY2, Q884I4, Q885K5, Q885K4, Q884I2, Q87WY5, Q888U1, Q88AF9, Q87TS8,…
GOTERM_CC_DIRECT	GO:0009279~cell outer membrane	17	4.60705	0.00337226	258	62	2023	2.14997	0.0286642	Q887W8, Q87ZW5, Q87ZX8, Q87Z57, Q886Y7, Q883Q1, Q881P1, Q88A43, Q87VX2, Q884E1, Q87YX1, Q887S9, Q886N5, Q87Y41, Q886G9, Q889C4, Q887J6
GOTERM_MF_DIRECT	GO:0005198~structural molecule activity	15	4.06504	1.49767e-10	198	29	3321	8.67555	1.52762e-08	Q87ZN1, Q884Y7, Q88A20, Q87ZN4, Q884Z6, Q87ZM3, Q884Y5, Q87ZM4, Q87ZM5, Q87ZL4, Q87ZM6, Q884Z2, Q87ZM8, Q884Z1, Q87ZM9
GOTERM_MF_DIRECT	GO:0004871~signal transducer activity	15	4.06504	1.18927e-05	198	63	3321	3.99351	0.00045274	Q87Z54, Q87YV7, Q87TW6, Q87TV2, Q880D4, Q88AC6, Q87VK0, Q87YW2, Q87VH8, Q888G3, Q887G2, Q87UY3, Q87VA8, Q882W1, Q882Z2
GOTERM_MF_DIRECT	GO:0015450~P-P-bond-hydrolysis-driven protein transmembrane transporter activity	6	1.62602	1.33159e-05	198	7	3321	14.3766	0.00045274	Q887A9, Q887A8, Q889V1, Q889Y4, Q887A7, Q87WQ2
GOTERM_MF_DIRECT	GO:0008137~NADH dehydrogenase (ubiquinone) activity	7	1.89702	2.76533e-05	198	12	3321	9.78409	0.000705159	Q87ZQ0, Q87ZQ2, Q87ZQ3, Q87ZQ7, Q87ZQ8, Q87ZQ9, Q87ZP9
GOTERM_MF_DIRECT	GO:0048038~quinone binding	7	1.89702	8.12623e-05	198	14	3321	8.38636	0.00165775	Q87ZQ0, Q87ZQ2, Q87ZQ3, Q87ZQ7, Q87ZQ8, Q87XI2, Q87ZQ9
GOTERM_MF_DIRECT	GO:0005215~transporter activity	21	5.69106	0.000222428	198	143	3321	2.46313	0.00378128	Q888Q1, Q88BW0, Q87XR6, Q880Q4, Q87VG0, Q87UM7, Q87X92, Q885K5, Q87X82, Q887N5, Q885K4, Q87X84, Q87Y40, Q889U2, Q88BE9, Q884B5, Q886F5, Q87UW1, Q87XK6, Q889J6, Q87UC8
GOTERM_MF_DIRECT	GO:0015288~porin activity	6	1.62602	0.000607566	198	13	3321	7.74126	0.00885311	Q87UB4, Q87UH9, Q87WI6, Q87Y25, Q887J6, Q88AM0
GOTERM_MF_DIRECT	GO:0000104~succinate dehydrogenase activity	4	1.08401	0.000786915	198	4	3321	16.7727	0.0100332	Q884A1, Q884A0, Q883Z9, Q883Z8
GOTERM_MF_DIRECT	GO:0008565~protein transporter activity	8	2.16802	0.0014677	198	30	3321	4.47273	0.0166339	Q87ZW5, Q87ZU4, Q87UY7, Q87VI3, Q884V2, Q887A8, Q887A7, Q87YF3
GOTERM_MF_DIRECT	GO:0042626~ATPase activity, coupled to transmembrane movement of substances	12	3.25203	0.00299032	198	72	3321	2.79545	0.0305013	Q87YS2, Q87YE5, Q87XT5, Q87ZU4, Q87YS4, Q885U5, Q884I4, Q87WU1, Q884I2, Q880T0, Q885K2, Q884R7
INTERPRO	IPR004089:Methyl-accepting chemotaxis protein (MCP) signalling domain	14	3.79404	1.73434e-05	328	49	4734	4.12369	0.00725344	Q87Z54, Q87YV7, Q87TW6, Q87TV2, Q880D4, Q88AC6, Q87VK0, Q87YW2, Q888G3, Q887G2, Q87UY3, Q87VA8, Q882W1, Q882Z2
INTERPRO	IPR003660:HAMP linker domain	15	4.06504	2.66181e-05	328	58	4734	3.73265	0.00725344	Q87Z54, Q87TW6, Q87TV2, Q880D4, Q87X17, Q88AC6, Q87VK0, Q87YW2, Q87VH8, Q888G3, Q88AQ1, Q87UY3, Q87VA8, Q882W1, Q882Z2
INTERPRO	IPR011990:Tetratricopeptide-like helical	10	2.71003	0.000125203	328	30	4734	4.81098	0.0227451	Q888C3, Q889C4, Q886D3, Q888N9, Q880Q2, Q87YI0, Q88B88, Q886Z2, Q87UN2, Q87Y42
INTERPRO	IPR004090:Chemotaxis methyl-accepting receptor	10	2.71003	0.000216944	328	32	4734	4.51029	0.0295586	Q87Z54, Q87YV7, Q888G3, Q87TW6, Q887G2, Q87TV2, Q87UY3, Q88AC6, Q882W1, Q882Z2
INTERPRO	IPR010920:Like-Sm (LSM) domain	6	1.62602	0.00049798	328	11	4734	7.87251	0.0452332	Q88B80, Q883Q3, Q883K7, Q883J1, Q87VB5, Q87X01
INTERPRO	IPR011527:ABC transporter, transmembrane domain, type 1	6	1.62602	0.00049798	328	11	4734	7.87251	0.0452332	Q87XT5, Q87ZU4, Q885U5, Q87VF3, Q880T0, Q884R7
KEGG_PATHWAY	pst00190:Oxidative phosphorylation	16	4.33604	4.78055e-09	101	40	1560	6.17822	1.43416e-07	Q87ZQ0, Q888U9, Q87ZQ2, Q87ZQ3, Q883Z9, Q87TT0, Q883Z8, Q887H1, Q887H0, Q87TS8, Q884A1, Q884A0, Q87ZQ7, Q87ZQ8, Q87ZQ9, Q87ZP9
KEGG_PATHWAY	pst03060:Protein export	9	2.43902	3.25368e-06	101	17	1560	8.17705	4.88052e-05	Q87XF9, Q87UY7, Q87TS1, Q887A9, Q887A8, Q889V1, Q889Y4, Q887A7, Q87WQ2
KEGG_PATHWAY	pst00550:Peptidoglycan biosynthesis	7	1.89702	0.00147351	101	21	1560	5.14851	0.0147351	Q888P0, Q87WX9, Q87VW4, Q87WY2, Q87V08, Q88AF9, Q87WY5
KEGG_PATHWAY	pst03070:Bacterial secretion system	11	2.98103	0.00254993	101	57	1560	2.98072	0.0191245	Q87ZW5, Q87U86, Q87UY7, Q87TS1, Q87VG0, Q887A9, Q887A8, Q889V1, Q889Y4, Q887A7, Q87WQ2
KEGG_PATHWAY	pst02030:Bacterial chemotaxis	12	3.25203	0.00343799	101	69	1560	2.68618	0.0206279	Q87Z54, Q87YV7, Q888G3, Q87TW6, Q887G2, Q87VI3, Q87TV2, Q880D4, Q87UY3, Q884V2, Q88AC6, Q882Z2
KEGG_PATHWAY	pst01501:beta-Lactam resistance	5	1.35501	0.00527982	101	12	1560	6.43564	0.0263991	Q87WX9, Q87Y25, Q87VG0, Q87V08, Q87X84
KEGG_PATHWAY	pst02040:Flagellar assembly	8	2.16802	0.00643366	101	36	1560	3.43234	0.0275728	Q884Y7, Q884W4, Q87VI3, Q884Z6, Q884Y5, Q884V2, Q884Z2, Q884Z1
KEGG_PATHWAY	pst01503:Cationic antimicrobial peptide (CAMP) resistance	5	1.35501	0.0125391	101	15	1560	5.14851	0.0439249	Q87Y21, Q87XF7, Q87VG0, Q87VJ1, Q87X84
KEGG_PATHWAY	pst02020:Two-component system	19	5.14905	0.0131775	101	164	1560	1.78942	0.0439249	Q87Y21, Q87Z54, Q87YV7, Q87Y25, Q87TW6, Q884Y7, Q87TV2, Q880D4, Q88AC6, Q87XF7, Q888G3, Q887G2, Q87VI3, Q88AQ1, Q87UY3, Q884V2, Q87VA8, Q87XK6, Q882Z2
SMART	SM00283:MA	14	3.79404	3.04097e-06	70	48	1083	4.5125	0.00012468	Q87Z54, Q87YV7, Q87TW6, Q87TV2, Q880D4, Q88AC6, Q87VK0, Q87YW2, Q888G3, Q887G2, Q87UY3, Q87VA8, Q882W1, Q882Z2
SMART	SM00304:HAMP	13	3.52304	1.52009e-05	70	47	1083	4.27933	0.000311618	Q87Z54, Q87TW6, Q87TV2, Q880D4, Q87X17, Q88AC6, Q87VK0, Q87YW2, Q888G3, Q88AQ1, Q87UY3, Q882W1, Q882Z2
UP_KEYWORDS	Membrane	210	56.9106	2.49457e-58	369	1135	5618	2.81695	2.17027e-56	Q888P0, Q87Z54, Q87Z57, Q87XR6, Q87WP8, Q87VN6, Q87X17, Q887N5, Q87ZF6, Q87ZF8, Q87UL7, Q88B33, Q87Y21, Q87ZU4, Q87YS4, Q87XQ5, Q884W4, Q87UK5, Q87YS0, Q87ZU1, Q87X01, Q885I7, Q87YC9, Q88AQ1, Q87XA0, Q885X9, Q881P1, Q88BA2, Q885H1, Q882B7, Q87Y19, Q88BR7, Q87UY7, Q886Y7, Q87TW6, Q884E1, Q87VK0, Q87YA0, Q87YA2, Q882A1, Q87VK5, Q884V2, Q888T4, Q87Z98, Q87V10, Q883Z9, Q880D4, Q87YX0, Q87YX2, Q889V1,…
UP_KEYWORDS	Transmembrane	191	51.7615	8.24047e-51	369	1037	5618	2.80421	3.5846e-49	Q87WX9, Q888P0, Q87Z54, Q87XR6, Q87WP8, Q87VN6, Q87X17, Q87X92, Q887N5, Q889Z5, Q87U39, Q87WX8, Q87ZF6, Q886D3, Q87ZF8, Q87VF3, Q87VF0, Q87UL7, Q88B33, Q889J6, Q889J9, Q87Y21, Q87X88, Q87VU6, Q885Q3, Q87ZU4, Q87YS4, Q87XQ5, Q884W4, Q87UK5, Q87X82, Q889Y4, Q87X84, Q87X01, Q87YS0, Q87ZU1, Q883M3, Q87VE6, Q888G3, Q885I7, Q87YC9, Q88AQ1, Q87XI2, Q87YK4, Q87UC8, Q87VE8, Q87XA0, Q87U13, Q87U12, Q885X9,…
UP_KEYWORDS	Transmembrane helix	188	50.9485	1.02424e-49	369	1021	5618	2.80342	2.97031e-48	Q87WX9, Q888P0, Q87Z54, Q87XR6, Q87WP8, Q87VN6, Q87X17, Q87X92, Q887N5, Q889Z5, Q87U39, Q87WX8, Q87ZF6, Q886D3, Q87ZF8, Q87VF3, Q87VF0, Q87UL7, Q88B33, Q889J6, Q889J9, Q87Y21, Q87X88, Q87VU6, Q885Q3, Q87ZU4, Q87YS4, Q87XQ5, Q884W4, Q87UK5, Q87X82, Q889Y4, Q87X84, Q87X01, Q87YS0, Q87ZU1, Q883M3, Q87VE6, Q888G3, Q885I7, Q87YC9, Q88AQ1, Q87XI2, Q87YK4, Q87UC8, Q87VE8, Q87XA0, Q87U13, Q87U12, Q885X9,…
UP_KEYWORDS	Lipoprotein	48	13.0081	2.07041e-28	369	107	5618	6.82988	4.50314e-27	Q887T5, Q87XR3, Q87Z11, Q87YR3, Q87Y57, Q889L0, Q889L1, Q882V7, Q87VX2, Q87WX1, Q87ZZ0, Q88BE6, Q87WX4, Q886L3, Q87VN2, Q883J1, Q87UN2, Q87XR1, Q889R1, Q87YH7, Q87VH7, Q884H8, Q87ZJ3, Q883S8, Q880Q8, Q886S3, Q887Y6, Q886Y7, Q87U86, Q87VW3, Q87VU0, Q883K7, Q884I4, Q884I2, Q883I2, Q87Y41, Q87XG7, Q87YI9, Q889C4, Q87VG3, Q888X0, Q880P0, Q887Z2, Q883V1, Q885Z2, Q88B69, Q88AK1, Q883Z0
UP_KEYWORDS	Signal	94	25.4743	5.62282e-21	369	523	5618	2.73641	9.78371e-20	Q87XR3, Q87Z11, Q87Z57, Q87UX5, Q87WX1, Q888X1, Q87ZA7, Q87ZZ0, Q87YX1, Q87VJ1, Q87WX4, Q883J1, Q87X98, Q889R1, Q87YH7, Q87UH9, Q887B2, Q87XF7, Q886D3, Q884H8, Q887J6, Q885W1, Q88B78, Q87UY0, Q87ZJ3, Q87VB5, Q888W9, Q887Y6, Q87Y25, Q883Q1, Q87VU0, Q884W4, Q88A43, Q87Z49, Q883I2, Q886G9, Q87WG3, Q87X09, Q888X0, Q880P0, Q887Z2, Q883V1, Q88AM0, Q88B69, Q887A6, Q883Z0, Q887P1, Q87ZX8, Q87YR3, Q889L0,…
UP_KEYWORDS	Cell membrane	54	14.6341	3.07905e-15	369	249	5618	3.30179	4.46462e-14	Q87XR6, Q883Z9, Q87WP8, Q87WL3, Q887N5, Q889V1, Q87U39, Q87WX8, Q87VF3, Q87UY1, Q87X88, Q87ZQ0, Q885Q3, Q87ZQ2, Q87ZQ3, Q884W4, Q87VI1, Q889Y4, Q885I7, Q87YC9, Q87ZQ7, Q87VZ3, Q87ZQ8, Q87ZQ9, Q887A8, Q887A7, Q87UC8, Q888R0, Q87TT0, Q887H1, Q88BA2, Q886N6, Q886F5, Q88BF0, Q888F0, Q887H2, Q87UW1, Q87Y19, Q87WU7, Q87UY7, Q87TS1, Q87UM7, Q87WY2, Q884I4, Q885K5, Q885K4, Q884I2, Q87WY5, Q88AF9, Q87YY5,…
UP_KEYWORDS	Cell inner membrane	33	8.94309	2.51481e-11	369	130	5618	3.86479	3.12555e-10	Q883Z9, Q87TT0, Q87WP8, Q87WL3, Q88BA2, Q889V1, Q87U39, Q87WX8, Q88BF0, Q87VF3, Q887H2, Q87Y19, Q87UY1, Q87ZQ0, Q87WU7, Q885Q3, Q87ZQ2, Q87UY7, Q87ZQ3, Q87TS1, Q87WY2, Q889Y4, Q87WY5, Q87YY5, Q87TS8, Q887G7, Q884A0, Q87YC9, Q87ZQ7, Q87ZQ8, Q87ZQ9, Q887A8, Q887A7
UP_KEYWORDS	Transport	46	12.4661	4.57899e-08	369	295	5618	2.37406	4.97965e-07	Q888R0, Q87XR6, Q883Z9, Q87TT0, Q887H1, Q887H0, Q87WL3, Q88BA2, Q887N5, Q889V1, Q88BE9, Q88BF0, Q87VF3, Q887J6, Q888F0, Q887H2, Q87UW1, Q87Y19, Q87YF3, Q87ZW5, Q87X88, Q87YS2, Q87ZQ0, Q87YS4, Q87UY7, Q87TS1, Q88AS1, Q884W4, Q87UM7, Q885K5, Q885K4, Q888U1, Q889Y4, Q87Y40, Q87TS8, Q885I7, Q87WI4, Q884A0, Q87ZQ7, Q884V2, Q87VZ3, Q87ZQ8, Q87ZQ9, Q887A8, Q887A7, Q87XK6
UP_KEYWORDS	Protein transport	12	3.25203	8.19274e-06	369	35	5618	5.21998	7.91965e-05	Q88BF0, Q87UY7, Q87TS1, Q884W4, Q884V2, Q887A8, Q889V1, Q889Y4, Q887A7, Q87Y40, Q88BE9, Q87YF3
UP_KEYWORDS	Cell outer membrane	10	2.71003	4.5532e-05	369	28	5618	5.43748	0.000396129	Q886G9, Q889C4, Q886Y7, Q87Z57, Q887J6, Q87VX2, Q88A43, Q884E1, Q887S9, Q886N5
UP_KEYWORDS	Quinone	6	1.62602	5.57664e-05	369	8	5618	11.4187	0.000404307	Q87ZQ0, Q87ZQ2, Q87ZQ3, Q87ZQ7, Q87ZQ8, Q87ZQ9
UP_KEYWORDS	Ubiquinone	6	1.62602	5.57664e-05	369	8	5618	11.4187	0.000404307	Q87ZQ0, Q87ZQ2, Q87ZQ3, Q87ZQ7, Q87ZQ8, Q87ZQ9
UP_KEYWORDS	Translocation	5	1.35501	0.00175246	369	9	5618	8.4583	0.011728	Q87UY7, Q887A8, Q889V1, Q889Y4, Q887A7
UP_SEQ_FEATURE	transmembrane region	19	5.14905	2.53659e-17	26	48	673	10.246	1.06537e-15	Q885Q3, Q87ZQ0, Q87UY7, Q87ZQ3, Q87TS1, Q87TT0, Q87WY2, Q87WL3, Q88BA2, Q88AF9, Q87U39, Q87YY5, Q87TS8, Q887G7, Q87VF3, Q887H2, Q87Y19, Q87UY1, Q87ZQ9
