## Supplementary material for "Biophysical and proteomic analyses suggest functions of *Pseudomonas syringae* pv *tomato* DC3000 extracellular vesicles in bacterial growth during plant infection": Table S3

### Sheet: EV-enriched in planta
			Pto DC3000_transcriptome*								Pto DC3000_proteome**			* Nobori T, Velasquez AC, Wu JN, Kvitko BH, Kremer JM, Wang Y, He SY, Tsuda K. 2018. Transcriptome landscape of a bacterial pathogen under plant immunity. Proceedings of the National Academy of Sciences of the United States of America 115: E3055-E3064
			PTI				In planta				In planta	Immune mutants		** Nobori T, Wang Y, Wu J, Stolze SC, Tsuda Y, Finkemeier I, Nakagami H, Tsuda K. 2020. Multidimensional gene regulatory landscape of a bacterial pathogen in plants. Nat Plants
Locus Tag (369)	ID	Subcellular Localization	↑↓	↑	↓		↑↓	↑	↓
PSPTO_0062	Q88BF5	Cytoplasmic Membrane	1	1	0		1	0	1		0	0			present
PSPTO_0067	Q88BF0	Unknown	1	0	1		1	1	0		0	0			not-present
PSPTO_0068	Q88BE9	Cytoplasmic Membrane	1	0	1		1	1	0		0	0
PSPTO_0071	Q88BE6	Unknown	1	0	1		0	0	0		1	0
PSPTO_0078	Q88BD9	Cytoplasmic Membrane	0	0	0		0	0	0		0	0
PSPTO_0115	Q88BA2	Cytoplasmic Membrane	1	1	0		1	0	1		0	0
PSPTO_0130	Q88B89	Cytoplasmic Membrane	0	0	0		0	0	0		0	0
PSPTO_0131	Q88B88	Cytoplasmic Membrane	0	0	0		0	0	0		1	0
PSPTO_0135	Q88B84	Outer Membrane	0	0	0		0	0	0		0	0
PSPTO_0139	Q88B80	Cytoplasmic Membrane	1	0	1		0	0	0		0	0
PSPTO_0141	Q88B78	Cytoplasmic Membrane	1	0	1		0	0	0		0	0
PSPTO_0150	Q88B69	Unknown	0	0	0		0	0	0		0	0
PSPTO_0182	Q88B38	Cytoplasmic Membrane	0	0	0		0	0	0		0	1
PSPTO_0187	Q88B33	Cytoplasmic Membrane	0	0	0		0	0	0		0	0
PSPTO_0315	Q88AS1	Cytoplasmic Membrane	0	0	0		0	0	0		0	0
PSPTO_0335	Q88AQ1	Cytoplasmic Membrane	0	0	0		0	0	0		0	0
PSPTO_0338	Q88AP8	Cytoplasmic	1	1	0		1	0	1		0	0
PSPTO_0369	Q88AM0	Outer Membrane	1	1	0		0	0	0		0	0
PSPTO_0389	Q88AK1	Unknown	1	0	1		1	1	0		0	0
PSPTO_0431	Q88AF9	Cytoplasmic Membrane	1	0	1		1	1	0		0	0
PSPTO_0438	Q88AF2	Cytoplasmic Membrane	0	0	0		0	0	0		0	0
PSPTO_0466	Q88AC6	Cytoplasmic Membrane	1	0	1		1	1	0		0	0
PSPTO_0554	Q88A43	Outer Membrane	1	0	1		1	1	0		0	0
PSPTO_0569	Q88A28	Outer Membrane	1	1	0		0	0	0		0	0
PSPTO_0572	Q88A25	Unknown	0	0	0		0	0	0		0	1
PSPTO_0577	Q88A20	Unknown	1	0	1		1	1	0		1	0
PSPTO_0602	Q889Z5	Cytoplasmic Membrane	0	0	0		0	0	0		0	0
PSPTO_0613	Q889Y4	Cytoplasmic Membrane	1	0	1		0	0	0		0	0
PSPTO_0646	Q889V1	Cytoplasmic Membrane	1	0	1		0	0	0		1	0
PSPTO_0655	Q889U2	Cytoplasmic Membrane	1	0	1		0	0	0		0	0
PSPTO_0688	Q889R1	Cytoplasmic Membrane	0	0	0		0	0	0		0	0
PSPTO_0724	Q889M5	Cytoplasmic Membrane	0	0	0		0	0	0		0	0
PSPTO_0733	Q889L6	Unknown	1	0	1		0	0	0		0	1
PSPTO_0738	Q889L1	Unknown	1	1	0		1	0	1		0	1
PSPTO_0739	Q889L0	Unknown	1	1	0		0	0	0		0	0
PSPTO_0750	Q889J9	Cytoplasmic Membrane	1	1	0		0	0	0		0	0
PSPTO_0753	Q889J6	Cytoplasmic Membrane	1	0	1		1	1	0		0	0
PSPTO_0826	Q889C4	Outer Membrane	0	0	0		0	0	0		0	0
PSPTO_0893	Q888X1	Outer Membrane	0	0	0		0	0	0		0	0
PSPTO_0894	Q888X0	Unknown	0	0	0		0	0	0		0	1
PSPTO_0895	Q888W9	Unknown	0	0	0		0	0	0		0	0
PSPTO_0917	Q888U9	Cytoplasmic Membrane	0	0	0		0	0	0		1	0
PSPTO_0925	Q888U1	Cytoplasmic Membrane	0	0	0		0	0	0		0	0
PSPTO_0932	Q888T4	Cytoplasmic Membrane	0	0	0		1	0	1		0	0
PSPTO_0943	Q888S3	Cytoplasmic Membrane	0	0	0		0	0	0		0	0
PSPTO_0951	Q888R5	Cytoplasmic Membrane	0	0	0		0	0	0		0	0
PSPTO_0956	Q888R0	Cytoplasmic Membrane	1	0	1		1	1	0		1	0
PSPTO_0965	Q888Q1	Cytoplasmic Membrane	1	0	1		0	0	0		0	0
PSPTO_0977	Q888P0	Cytoplasmic Membrane	1	0	1		0	0	0		1	0
PSPTO_0978	Q888N9	Extracellular	1	0	1		0	0	0		0	1
PSPTO_1028	Q888J6	Cytoplasmic Membrane	1	1	0		0	0	0		0	0
PSPTO_1061	Q888G3	Cytoplasmic Membrane	0	0	0		0	0	0		0	0
PSPTO_1071	Q888F5	Cytoplasmic Membrane	0	0	0		0	0	0		0	0
PSPTO_1073	Q888F3	Cytoplasmic Membrane	0	0	0		0	0	0		0	0
PSPTO_1076	Q888F0	Cytoplasmic Membrane	1	0	1		1	1	0		0	0
PSPTO_1107	Q888C3	Outer Membrane	0	0	0		0	0	0		1	0
PSPTO_1119	Q888B1	Cytoplasmic	1	1	0		0	0	0		0	0
PSPTO_1138	Q887Z2	Unknown	0	0	0		1	0	1		1	0
PSPTO_1144	Q887Y6	Unknown	0	0	0		0	0	0		1	0
PSPTO_1149	Q887Y1	Outer Membrane	1	1	0		0	0	0		1	0
PSPTO_1164	Q887W8	Cytoplasmic Membrane	0	0	0		0	0	0		0	0
PSPTO_1168	Q887W5	Cytoplasmic Membrane	0	0	0		0	0	0		0	0
PSPTO_1201	Q887T5	Unknown	0	0	0		0	0	0		0	0
PSPTO_1207	Q887S9	Outer Membrane	1	0	1		1	1	0		0	0
PSPTO_1250	Q887P1	Unknown	0	0	0		0	0	0		0	0
PSPTO_1256	Q887N5	Cytoplasmic Membrane	1	1	0		1	0	1		0	0
PSPTO_1258	Q887N3	Cytoplasmic Membrane	1	1	0		1	0	1		1	1
PSPTO_1296	Q887J6	Outer Membrane	1	1	0		0	0	0		1	0
PSPTO_1324	Q887H2	Cytoplasmic Membrane	0	0	0		1	0	1		0	0
PSPTO_1325	Q887H1	Cytoplasmic Membrane	1	0	1		1	1	0		1	0
PSPTO_1326	Q887H0	Cytoplasmic Membrane	1	0	1		0	0	0		1	1
PSPTO_1329	Q887G7	Cytoplasmic Membrane	1	0	1		0	0	0		0	0
PSPTO_1334	Q887G2	Unknown	1	1	0		1	0	1		0	0
PSPTO_1342	Q887F4	Unknown	0	0	0		0	0	0		0	0
PSPTO_1409	Q887B2	Unknown	1	0	1		1	1	0		1	1
PSPTO_1414	Q887A9	Cytoplasmic Membrane	1	0	1		0	0	0		0	0
PSPTO_1415	Q887A8	Cytoplasmic Membrane	1	0	1		1	1	0		1	0
PSPTO_1416	Q887A7	Cytoplasmic Membrane	1	0	1		0	0	0		0	0
PSPTO_1417	Q887A6	Unknown	1	1	0		1	0	1		0	0
PSPTO_1421	Q887A3	Cytoplasmic	1	0	1		0	0	0		1	0
PSPTO_1432	Q886Z2	Outer Membrane	1	0	1		0	0	0		0	0
PSPTO_1437	Q886Y7	Outer Membrane	1	0	1		0	0	0		1	0
PSPTO_1456	Q886W9	Unknown	1	0	1		0	0	0		0	0
PSPTO_1470	Q886V5	Cytoplasmic Membrane	0	0	0		0	0	0		0	0
PSPTO_1504	Q886S3	Unknown	0	0	0		0	0	0		0	0
PSPTO_1539	Q886N8	Cytoplasmic Membrane	0	0	0		0	0	0		0	0
PSPTO_1541	Q886N6	Cytoplasmic Membrane	0	0	0		0	0	0		0	1
PSPTO_1542	Q886N5	Outer Membrane	1	0	1		0	0	0		1	1
PSPTO_1564	Q886L3	Outer Membrane	0	0	0		1	0	1		0	0
PSPTO_1610	Q886G9	Outer Membrane	1	0	1		1	1	0		0	0
PSPTO_1620	Q886F9	Outer Membrane	0	0	0		0	0	0		0	0
PSPTO_1624	Q886F5	Cytoplasmic Membrane	1	1	0		1	0	1		0	0
PSPTO_1646	Q886D3	Unknown	0	0	0		0	0	0		1	0
PSPTO_1689	Q885Z2	Unknown	1	0	1		1	1	0		0	0
PSPTO_1701	Q885Y0	Unknown	0	0	0		0	0	0		1	0
PSPTO_1702	Q885X9	Cytoplasmic Membrane	0	0	0		0	0	0		0	0
PSPTO_1720	Q885W1	Outer Membrane	1	1	0		1	0	1		1	0
PSPTO_1736	Q885U5	Cytoplasmic Membrane	1	0	1		0	0	0		0	0
PSPTO_1756	Q885S5	Cytoplasmic Membrane	0	0	0		0	0	0		0	0
PSPTO_1760	Q885S1	Cytoplasmic Membrane	1	0	1		1	1	0		0	0
PSPTO_1778	Q885Q3	Cytoplasmic Membrane	1	1	0		1	0	1		0	0
PSPTO_1785	Q885P6	Cytoplasmic	1	1	0		1	0	1		0	0
PSPTO_1817	Q885L5	Cytoplasmic Membrane	1	0	1		0	0	0		0	0
PSPTO_1827	Q885K5	Cytoplasmic Membrane	0	0	0		0	0	0		0	0
PSPTO_1828	Q885K4	Cytoplasmic Membrane	0	0	0		0	0	0		0	0
PSPTO_1830	Q885K2	Cytoplasmic Membrane	1	0	1		0	0	0		0	0
PSPTO_1846	Q885I7	Cytoplasmic Membrane	0	0	0		0	0	0		0	1
PSPTO_1861	Q885H2	Cytoplasmic	0	0	0		0	0	0		0	0
PSPTO_1862	Q885H1	Cytoplasmic	0	0	0		0	0	0		0	0
PSPTO_1863	Q885H0	Cytoplasmic	0	0	0		0	0	0		0	0
PSPTO_1864	Q885G9	Cytoplasmic	0	0	0		0	0	0		0	0
PSPTO_1910	Q885C5	Cytoplasmic Membrane	0	0	0		0	0	0		1	1
PSPTO_1940	Q884Z6	Extracellular	1	1	0		0	0	0		0	0
PSPTO_1944	Q884Z2	Extracellular	1	1	0		0	0	0		0	0
PSPTO_1945	Q884Z1	Extracellular	1	1	0		0	0	0		0	0
PSPTO_1949	Q884Y7	Extracellular	1	1	0		1	0	1		1	1
PSPTO_1951	Q884Y5	Extracellular	1	1	0		0	0	0		0	0
PSPTO_1972	Q884W4	Cytoplasmic Membrane	1	1	0		0	0	0		0	0
PSPTO_1984	Q884V2	Cytoplasmic Membrane	1	1	0		1	0	1		0	0
PSPTO_2021	Q884R7	Cytoplasmic Membrane	0	0	0		0	0	0		0	0
PSPTO_2109	Q884I4	Cytoplasmic Membrane	1	0	1		0	0	0		0	0
PSPTO_2111	Q884I2	Cytoplasmic Membrane	1	0	1		0	0	0		0	0
PSPTO_2115	Q884H8	Outer Membrane	0	0	0		1	1	0		1	0
PSPTO_2152	Q884E1	Outer Membrane	1	0	1		1	1	0		1	1
PSPTO_2180	Q884B5	Cytoplasmic Membrane	1	1	0		1	1	0		0	0
PSPTO_2195	Q884A1	Cytoplasmic Membrane	0	0	0		0	0	0		0	0
PSPTO_2196	Q884A0	Cytoplasmic Membrane	1	0	1		1	1	0		0	0
PSPTO_2197	Q883Z9	Cytoplasmic Membrane	0	0	0		0	0	0		1	1
PSPTO_2198	Q883Z8	Cytoplasmic Membrane	0	0	0		1	1	0		1	0
PSPTO_2207	Q883Z0	Unknown	0	0	0		1	0	1		0	0
PSPTO_2247	Q883V1	Unknown	0	0	0		1	0	1		0	0
PSPTO_2272	Q883S8	Outer Membrane	0	0	0		1	0	1		0	0
PSPTO_2284	Q883R6	Cytoplasmic Membrane	1	0	1		0	0	0		0	1
PSPTO_2297	Q883Q3	Cytoplasmic Membrane	0	0	0		0	0	0		0	0
PSPTO_2299	Q883Q1	Outer Membrane	0	0	0		1	1	0		1	1
PSPTO_2333	Q883M3	Cytoplasmic Membrane	0	0	0		0	0	0		0	0
PSPTO_2334	Q883M2	Unknown	0	0	0		0	0	0		1	0
PSPTO_2350	Q883K7	Unknown	0	0	0		0	0	0		0	0
PSPTO_2366	Q883J1	Unknown	0	0	0		0	0	0		0	0
PSPTO_2375	Q883I2	Unknown	0	0	0		0	0	0		0	0
PSPTO_2480	Q882Z2	Cytoplasmic Membrane	1	1	0		1	0	1		0	1
PSPTO_2511	Q882W1	Outer Membrane	1	1	0		1	0	1		0	0
PSPTO_2515	Q882V7	Unknown	1	1	0		1	0	1		0	0
PSPTO_2580	Q882P5	Cytoplasmic Membrane	0	0	0		0	0	0		0	0
PSPTO_2712	Q882B7	Cytoplasmic Membrane	0	0	0		0	0	0		1	1
PSPTO_2728	Q882A1	Cytoplasmic Membrane	0	0	0		0	0	0		0	1
PSPTO_2846	Q881P1	Outer Membrane	1	0	1		1	1	0		0	1
PSPTO_3071	Q880T0	Cytoplasmic Membrane	0	0	0		0	0	0		0	0
PSPTO_3094	Q880Q8	Unknown	0	0	0		0	0	0		0	0
PSPTO_3100	Q880Q4	Cytoplasmic Membrane	1	1	0		0	0	0		0	0
PSPTO_3102	Q880Q2	Unknown	1	1	0		0	0	0		0	0
PSPTO_3114	Q880P0	Unknown	0	0	0		0	0	0		0	0
PSPTO_3115	Q880N9	Unknown	1	0	1		0	0	0		0	0
PSPTO_3142	Q880L2	Cytoplasmic Membrane	0	0	0		0	0	0		0	0
PSPTO_3151	Q880K4	Unknown	0	0	0		1	0	1		0	0
PSPTO_3170	Q880I7	Unknown	0	0	0		0	0	0		0	0
PSPTO_3175	Q880I2	Unknown	0	0	0		0	0	0		0	0
PSPTO_3229	Q880E1	Outer Membrane	1	1	0		1	0	1		0	0
PSPTO_3230	Q880E0	Outer Membrane	0	0	0		0	0	0		0	0
PSPTO_3234	Q880D6	Cytoplasmic Membrane	0	0	0		0	0	0		0	0
PSPTO_3237	Q880D4	Cytoplasmic Membrane	1	1	0		1	0	1		1	1
PSPTO_3282	Q87ZZ0	Cytoplasmic Membrane	1	1	0		1	0	1		0	0
PSPTO_3292	Q87ZY0	Extracellular	0	0	0		0	0	0		0	0
PSPTO_3293	Q87ZX9	Extracellular	0	0	0		0	0	0		0	0
PSPTO_3294	Q87ZX8	Outer Membrane	1	0	1		1	1	0		0	0
PSPTO_3305	Q87ZW7	Cytoplasmic Membrane	0	0	0		0	0	0		0	0
PSPTO_3307	Q87ZW5	Outer Membrane	1	0	1		1	1	0		0	0
PSPTO_3330	Q87ZU4	Cytoplasmic Membrane	0	0	0		0	0	0		0	0
PSPTO_3333	Q87ZU1	Cytoplasmic Membrane	1	1	0		1	0	1		0	0
PSPTO_3365	Q87ZQ9	Cytoplasmic Membrane	1	1	0		1	0	1		0	0
PSPTO_3366	Q87ZQ8	Cytoplasmic Membrane	1	1	0		0	0	0		1	0
PSPTO_3367	Q87ZQ7	Cytoplasmic	0	0	0		0	0	0		0	0
PSPTO_3371	Q87ZQ3	Cytoplasmic Membrane	0	0	0		0	0	0		0	0
PSPTO_3372	Q87ZQ2	Cytoplasmic	1	1	0		1	0	1		0	0
PSPTO_3374	Q87ZQ0	Cytoplasmic Membrane	1	1	0		1	0	1		0	0
PSPTO_3375	Q87ZP9	Cytoplasmic Membrane	0	0	0		1	0	1		0	0
PSPTO_3388	Q87ZN6	Unknown	0	0	0		0	0	0		0	0
PSPTO_3389	Q87ZN5	Cytoplasmic	0	0	0		0	0	0		0	0
PSPTO_3390	Q87ZN4	Cytoplasmic	0	0	0		0	0	0		0	0
PSPTO_3392	Q87ZN2	Cytoplasmic Membrane	0	0	0		0	0	0		0	0
PSPTO_3393	Q87ZN1	Cytoplasmic Membrane	0	0	0		0	0	0		0	0
PSPTO_3395	Q87ZM9	Cytoplasmic	0	0	0		0	0	0		0	0
PSPTO_3396	Q87ZM8	Unknown	0	0	0		0	0	0		0	0
PSPTO_3397	Q87ZM7	Cytoplasmic	0	0	0		0	0	0		0	0
PSPTO_3398	Q87ZM6	Extracellular	0	0	0		0	0	0		0	0
PSPTO_3399	Q87ZM5	Cytoplasmic	0	0	0		0	0	0		0	0
PSPTO_3400	Q87ZM4	Cytoplasmic	0	0	0		0	0	0		0	0
PSPTO_3401	Q87ZM3	Unknown	0	0	0		0	0	0		0	0
PSPTO_3405	Q87ZL9	Unknown	0	0	0		0	0	0		0	0
PSPTO_3406	Q87ZL8	Unknown	0	0	0		0	0	0		0	0
PSPTO_3407	Q87ZL7	Unknown	0	0	0		0	0	0		0	0
PSPTO_3408	Q87ZL6	Unknown	0	0	0		0	0	0		0	0
PSPTO_3409	Q87ZL5	Unknown	0	0	0		0	0	0		0	0
PSPTO_3410	Q87ZL4	Cytoplasmic	0	0	0		0	0	0		0	0
PSPTO_3411	Q87ZL3	Unknown	0	0	0		0	0	0		0	0
PSPTO_3412	Q87ZL2	Periplasmic	0	0	0		0	0	0		0	0
PSPTO_3414	Q87ZL0	Unknown	0	0	0		0	0	0		0	0
PSPTO_3415	Q87ZK9	Unknown	0	0	0		0	0	0		0	0
PSPTO_3418	Q87ZK6	Cytoplasmic	0	0	0		0	0	0		0	0
PSPTO_3422	Q87ZK2	Unknown	0	0	0		0	0	0		0	0
PSPTO_3424	Q87ZK0	Unknown	0	0	0		0	0	0		0	0
PSPTO_3426	Q87ZJ8	Unknown	0	0	0		0	0	0		0	0
PSPTO_3427	Q87ZJ7	Unknown	0	0	0		0	0	0		0	0
PSPTO_3428	Q87ZJ6	Unknown	0	0	0		0	0	0		0	0
PSPTO_3436	Q87ZJ3	Unknown	0	0	0		0	0	0		0	0
PSPTO_3471	Q87ZF8	Cytoplasmic Membrane	1	1	0		0	0	0		0	0
PSPTO_3473	Q87ZF6	Cytoplasmic Membrane	0	0	0		0	0	0		0	0
PSPTO_3522	Q87ZA7	Periplasmic	0	0	0		0	0	0		0	0
PSPTO_3532	Q87Z98	Cytoplasmic Membrane	1	1	0		1	0	1		0	0
PSPTO_3544	Q87Z86	Unknown	1	1	0		1	1	0		1	0
PSPTO_3574	Q87Z57	Outer Membrane	1	0	1		1	1	0		0	0
PSPTO_3577	Q87Z54	Cytoplasmic Membrane	1	1	0		0	0	0		0	0
PSPTO_3582	Q87Z49	Unknown	1	1	0		1	1	0		1	1
PSPTO_3626	Q87Z11	Unknown	1	1	0		1	0	1		0	0
PSPTO_3633	Q87Z05	Cytoplasmic Membrane	0	0	0		0	0	0		0	0
PSPTO_3657	Q87YY5	Cytoplasmic Membrane	0	0	0		0	0	0		0	0
PSPTO_3670	Q87YX2	Cytoplasmic Membrane	0	0	0		0	0	0		0	0
PSPTO_3671	Q87YX1	Outer Membrane	0	0	0		0	0	0		0	1
PSPTO_3672	Q87YX0	Cytoplasmic Membrane	0	0	0		0	0	0		0	0
PSPTO_3680	Q87YW2	Cytoplasmic Membrane	1	1	0		0	0	0		0	0
PSPTO_3685	Q87YV7	Cytoplasmic Membrane	1	1	0		0	0	0		0	0
PSPTO_3694	Q87YU8	Unknown	1	0	1		0	0	0		0	0
PSPTO_3718	Q87YS4	Cytoplasmic Membrane	1	0	1		0	0	0		0	0
PSPTO_3720	Q87YS2	Cytoplasmic Membrane	1	0	1		0	0	0		0	0
PSPTO_3722	Q87YS0	Cytoplasmic Membrane	1	0	1		1	1	0		1	0
PSPTO_3729	Q87YR3	Unknown	0	0	0		0	0	0		0	0
PSPTO_3764	Q87YN1	Unknown	1	0	1		0	0	0		0	0
PSPTO_3781	Q87YL4	Unknown	0	0	0		0	0	0		1	1
PSPTO_3791	Q87YK4	Cytoplasmic Membrane	0	0	0		0	0	0		0	0
PSPTO_3807	Q87YI9	Unknown	1	0	1		0	0	0		0	0
PSPTO_3818	Q87YI0	Unknown	0	0	0		0	0	0		1	1
PSPTO_3821	Q87YH7	Cytoplasmic	1	1	0		1	0	1		0	0
PSPTO_3828	Q87YH0	Cytoplasmic	0	0	0		0	0	0		0	0
PSPTO_3847	Q87YF3	Cytoplasmic Membrane	0	0	0		1	1	0		0	1
PSPTO_3855	Q87YE5	Cytoplasmic Membrane	0	0	0		0	0	0		0	1
PSPTO_3871	Q87YC9	Cytoplasmic Membrane	0	0	0		0	0	0		0	0
PSPTO_3890	Q87YB1	Cytoplasmic	1	0	1		0	0	0		1	0
PSPTO_3899	Q87YA2	Cytoplasmic Membrane	0	0	0		1	0	1		0	0
PSPTO_3901	Q87YA0	Cytoplasmic Membrane	0	0	0		0	0	0		1	0
PSPTO_3908	Q87Y93	Cytoplasmic Membrane	0	0	0		0	0	0		0	0
PSPTO_3952	Q87Y57	Outer Membrane	1	0	1		0	0	0		1	1
PSPTO_3970	Q87Y42	Unknown	0	0	0		0	0	0		0	0
PSPTO_3971	Q87Y41	Outer Membrane	0	0	0		0	0	0		1	1
PSPTO_3972	Q87Y40	Unknown	0	0	0		0	0	0		0	0
PSPTO_3987	Q87Y25	Outer Membrane	0	0	0		0	0	0		1	0
PSPTO_3991	Q87Y21	Cytoplasmic Membrane	0	0	0		0	0	0		0	0
PSPTO_3992	Q87Y20	Cytoplasmic	1	0	1		0	0	0		1	0
PSPTO_3993	Q87Y19	Cytoplasmic Membrane	1	0	1		0	0	0		0	0
PSPTO_4091	Q87XT5	Cytoplasmic Membrane	0	0	0		0	0	0		0	0
PSPTO_4110	Q87XR6	Cytoplasmic Membrane	0	0	0		0	0	0		0	0
PSPTO_4113	Q87XR3	Unknown	0	0	0		0	0	0		1	1
PSPTO_4115	Q87XR1	Outer Membrane	1	1	0		0	0	0		0	0
PSPTO_4121	Q87XQ5	Cytoplasmic Membrane	0	0	0		0	0	0		0	0
PSPTO_4172	Q87XK6	Cytoplasmic Membrane	0	0	0		0	0	0		0	0
PSPTO_4196	Q87XI2	Cytoplasmic Membrane	1	0	1		1	1	0		1	0
PSPTO_4211	Q87XG7	Unknown	0	0	0		0	0	0		0	0
PSPTO_4219	Q87XF9	Cytoplasmic Membrane	1	0	1		0	0	0		0	0
PSPTO_4221	Q87XF7	Periplasmic	0	0	0		0	0	0		0	0
PSPTO_4288	Q87XA0	Cytoplasmic Membrane	0	0	0		0	0	0		0	0
PSPTO_4290	Q87X98	Periplasmic	1	0	1		0	0	0		0	0
PSPTO_4296	Q87X92	Cytoplasmic Membrane	1	1	0		0	0	0		0	1
PSPTO_4300	Q87X88	Cytoplasmic Membrane	1	1	0		1	0	1		0	0
PSPTO_4304	Q87X84	Cytoplasmic Membrane	0	0	0		0	0	0		1	0
PSPTO_4306	Q87X82	Cytoplasmic Membrane	0	0	0		0	0	0		0	0
PSPTO_4359	Q87X31	Unknown	0	0	0		0	0	0		0	0
PSPTO_4365	Q87X25	Cytoplasmic Membrane	0	0	0		0	0	0		0	0
PSPTO_4366	Q87X24	Outer Membrane	1	0	1		1	1	0		1	0
PSPTO_4373	Q87X17	Cytoplasmic Membrane	1	0	1		0	0	0		0	0
PSPTO_4381	Q87X09	Unknown	1	0	1		1	1	0		1	0
PSPTO_4392	Q87X01	Cytoplasmic Membrane	1	0	1		0	0	0		1	0
PSPTO_4408	Q87WY5	Cytoplasmic Membrane	0	0	0		0	0	0		0	0
PSPTO_4411	Q87WY2	Cytoplasmic Membrane	0	0	0		0	0	0		0	0
PSPTO_4414	Q87WX9	Cytoplasmic Membrane	0	0	0		0	0	0		0	0
PSPTO_4415	Q87WX8	Cytoplasmic Membrane	0	0	0		0	0	0		0	0
PSPTO_4419	Q87WX4	Cytoplasmic Membrane	0	0	0		0	0	0		1	0
PSPTO_4422	Q87WX1	Periplasmic	0	0	0		0	0	0		0	0
PSPTO_4445	Q87WU8	Unknown	1	0	1		0	0	0		0	0
PSPTO_4446	Q87WU7	Cytoplasmic Membrane	0	0	0		0	0	0		0	0
PSPTO_4452	Q87WU1	Cytoplasmic	1	0	1		1	1	0		1	0
PSPTO_4493	Q87WQ2	Cytoplasmic Membrane	0	0	0		0	0	0		0	0
PSPTO_4497	Q87WP8	Cytoplasmic Membrane	0	0	0		0	0	0		0	0
PSPTO_4507	Q87WN8	Cytoplasmic	1	1	0		0	0	0		1	1
PSPTO_4533	Q87WL3	Cytoplasmic Membrane	0	0	0		0	0	0		0	0
PSPTO_4560	Q87WI6	Outer Membrane	1	1	0		1	0	1		1	1
PSPTO_4562	Q87WI4	Cytoplasmic Membrane	0	0	0		0	0	0		0	0
PSPTO_4569	Q87WI1	Cytoplasmic Membrane	0	0	0		0	0	0		0	0
PSPTO_4587	Q87WG3	Unknown	0	0	0		1	0	1		0	0
PSPTO_4613	Q87WD8	Cytoplasmic Membrane	1	1	0		0	0	0		0	0
PSPTO_4638	Q87WB5	Cytoplasmic Membrane	1	1	0		1	0	1		1	0
PSPTO_4668	Q87W86	Cytoplasmic Membrane	0	0	0		0	0	0		0	0
PSPTO_4790	Q87VZ3	Cytoplasmic Membrane	1	0	1		0	0	0		0	0
PSPTO_4813	Q87VX2	Unknown	1	0	1		0	0	0		1	0
PSPTO_4817	Q87VW8	Cytoplasmic Membrane	0	0	0		0	0	0		1	0
PSPTO_4821	Q87VW4	Cytoplasmic Membrane	1	0	1		0	0	0		0	0
PSPTO_4822	Q87VW3	Unknown	1	0	1		0	0	0		1	0
PSPTO_4823	Q87VW2	Cytoplasmic Membrane	1	0	1		0	0	0		0	0
PSPTO_4824	Q87VW1	Cytoplasmic Membrane	0	0	0		0	0	0		0	0
PSPTO_4839	Q87VU6	Outer Membrane	1	1	0		0	0	0		1	1
PSPTO_4845	Q87VU0	Unknown	1	0	1		0	0	0		0	1
PSPTO_4883	Q87VQ2	Cytoplasmic Membrane	1	0	1		1	1	0		1	0
PSPTO_4899	Q87VN6	Cytoplasmic Membrane	0	0	0		0	0	0		0	0
PSPTO_4903	Q87VN2	Unknown	1	1	0		1	0	1		0	0
PSPTO_4916	Q87VM0	Cytoplasmic Membrane	0	0	0		0	0	0		0	0
PSPTO_4931	Q87VK5	Cytoplasmic Membrane	1	0	1		1	1	0		0	0
PSPTO_4936	Q87VK0	Cytoplasmic Membrane	1	1	0		1	0	1		0	0
PSPTO_4939	Q87VJ7	Cytoplasmic	0	0	0		0	0	0		1	1
PSPTO_4940	Q87VJ6	Outer Membrane	1	0	1		0	0	0		1	0
PSPTO_4945	Q87VJ1	Unknown	0	0	0		0	0	0		0	0
PSPTO_4953	Q87VI3	Cytoplasmic Membrane	1	1	0		0	0	0		0	0
PSPTO_4955	Q87VI1	Cytoplasmic	0	0	0		0	0	0		0	0
PSPTO_4958	Q87VH8	Unknown	0	0	0		0	0	0		1	0
PSPTO_4959	Q87VH7	Unknown	0	0	0		1	0	1		0	0
PSPTO_4974	Q87VG3	Unknown	0	0	0		1	0	1		1	1
PSPTO_4977	Q87VG0	Outer Membrane	1	0	1		0	0	0		0	0
PSPTO_4978	Q87VF9	Cytoplasmic Membrane	0	0	0		0	0	0		0	0
PSPTO_4984	Q87VF3	Cytoplasmic Membrane	0	0	0		1	0	1		1	0
PSPTO_4987	Q87VF0	Cytoplasmic	0	0	0		0	0	0		1	1
PSPTO_4989	Q87VE8	Cytoplasmic Membrane	1	0	1		0	0	0		0	0
PSPTO_4991	Q87VE6	Cytoplasmic	1	0	1		0	0	0		0	0
PSPTO_4992	Q87VE5	Cytoplasmic	0	0	0		1	1	0		0	0
PSPTO_5009	Q87VD0	Cytoplasmic Membrane	0	0	0		0	0	0		0	0
PSPTO_5024	Q87VB5	Cytoplasmic Membrane	0	0	0		0	0	0		0	1
PSPTO_5031	Q87VA8	Outer Membrane	0	0	0		0	0	0		0	0
PSPTO_5048	Q87V91	Cytoplasmic Membrane	1	0	1		0	0	0		0	0
PSPTO_5125	Q87V16	Unknown	1	0	1		0	0	0		0	0
PSPTO_5131	Q87V10	Cytoplasmic Membrane	1	1	0		0	0	0		0	0
PSPTO_5133	Q87V08	Extracellular	0	0	0		0	0	0		1	0
PSPTO_5139	Q87V02	Cytoplasmic Membrane	1	0	1		0	0	0		0	0
PSPTO_5155	Q87UY7	Cytoplasmic Membrane	0	0	0		1	0	1		0	0
PSPTO_5159	Q87UY3	Unknown	0	0	0		0	0	0		0	0
PSPTO_5161	Q87UY1	Cytoplasmic Membrane	1	0	1		0	0	0		1	0
PSPTO_5162	Q87UY0	Periplasmic	0	0	0		0	0	0		0	0
PSPTO_5167	Q87UX5	Unknown	0	0	0		1	0	1		0	0
PSPTO_5176	Q87UW6	Unknown	1	1	0		1	0	1		0	0
PSPTO_5181	Q87UW1	Cytoplasmic Membrane	1	0	1		1	1	0		0	0
PSPTO_5192	Q87UV0	Cytoplasmic Membrane	1	0	1		0	0	0		0	0
PSPTO_5238	Q87UQ8	Cytoplasmic Membrane	0	0	0		1	0	1		0	0
PSPTO_5252	Q87UP4	Cytoplasmic Membrane	0	0	0		1	0	1		0	0
PSPTO_5259	Q87UN7	Cytoplasmic Membrane	0	0	0		0	0	0		0	0
PSPTO_5264	Q87UN2	Unknown	1	0	1		0	0	0		0	0
PSPTO_5269	Q87UM7	Cytoplasmic Membrane	1	0	1		0	0	0		0	0
PSPTO_5273	Q87UM3	Cytoplasmic Membrane	1	1	0		0	0	0		0	0
PSPTO_5279	Q87UL7	Cytoplasmic Membrane	1	1	0		1	1	0		1	0
PSPTO_5291	Q87UK5	Cytoplasmic Membrane	0	0	0		0	0	0		0	0
PSPTO_5297	Q87UJ9	Cytoplasmic Membrane	0	0	0		0	0	0		0	0
PSPTO_5318	Q87UH9	Outer Membrane	1	1	0		1	0	1		1	1
PSPTO_5326	Q87UH1	Unknown	1	0	1		0	0	0		0	0
PSPTO_5340	Q87UF8	Cytoplasmic Membrane	1	1	0		1	0	1		1	1
PSPTO_5341	Q87UF7	Unknown	0	0	0		0	0	0		1	0
PSPTO_5377	Q87UC8	Cytoplasmic Membrane	0	0	0		0	0	0		0	0
PSPTO_5391	Q87UB4	Outer Membrane	1	0	1		1	1	0		1	0
PSPTO_5413	Q87U94	Unknown	1	0	1		0	0	0		0	1
PSPTO_5421	Q87U86	Unknown	0	0	0		1	1	0		1	1
PSPTO_5438	Q87U70	Unknown	0	0	0		0	0	0		0	0
PSPTO_5451	Q87U63	Cytoplasmic Membrane	0	0	0		0	0	0		0	1
PSPTO_5476	Q87U39	Cytoplasmic Membrane	1	0	1		0	0	0		0	0
PSPTO_5502	Q87U13	Cytoplasmic Membrane	0	0	0		0	0	0		0	0
PSPTO_5503	Q87U12	Cytoplasmic Membrane	0	0	0		0	0	0		0	0
PSPTO_5517	Q87U00	Cytoplasmic Membrane	1	1	0		0	0	0		1	0
PSPTO_5522	Q87TZ5	Unknown	1	1	0		0	0	0		0	0
PSPTO_5553	Q87TW6	Unknown	1	1	0		1	0	1		0	0
PSPTO_5565	Q87TV6	Cytoplasmic Membrane	0	0	0		0	0	0		0	0
PSPTO_5569	Q87TV2	Cytoplasmic Membrane	1	1	0		1	0	1		0	0
PSPTO_5603	Q87TT0	Cytoplasmic Membrane	1	0	1		1	1	0		0	0
PSPTO_5605	Q87TS8	Cytoplasmic Membrane	1	0	1		0	0	0		0	0
PSPTO_5612	Q87TS1	Cytoplasmic Membrane	1	0	1		0	0	0		1	0
PSPTO_5645	D3NQ28	Cytoplasmic	0	0	0		0	0	0		1	0
PSPTO_B0010	Q88BW0	Cytoplasmic Membrane	0	0	0		0	0	0		0	1
PSPTO_B0071	Q88BR7	Cytoplasmic Membrane	0	0	0		0	0	0		0	1
