## Supplementary material for "Biophysical and proteomic analyses suggest functions of *Pseudomonas syringae* pv *tomato* DC3000 extracellular vesicles in bacterial growth during plant infection": Table S4

### Sheet: Pseudomonas EV "core"
Comparison of proteins identified in Pseudomonas aeruginosa extracellular (outer-membrane) vesicles in studies Choi et al. (2011), Couto et al. (2015), Reales-Calderón et al. (2015) and in our Pto DC3000 EVs
Choi, D.-S., Kim, D.-K., Choi, S.J., Lee, J., Choi, J.-P., Rho, S., Park, S.-H., Kim, Y.-K., Hwang, D., and Gho, Y.S. (2011). Proteomic analysis of outer membrane vesicles derived from Pseudomonas aeruginosa. Proteomics 11, 3424-3429.
Couto, N., Schooling, S.R., Dutcher, J.R., and Barber, J. (2015). Proteome Profiles of Outer Membrane Vesicles and Extracellular Matrix of Pseudomonas aeruginosa Biofilms. Journal of proteome research 14, 4207-4222.
Reales-Calderón, J.A., Corona, F., Monteoliva, L., Gil, C., and Martínez, J.L. (2015). Quantitative proteomics unravels that the post-transcriptional regulator Crc modulates the generation of vesicles and secreted virulence determinants of Pseudomonas aeruginosa. Journal of proteomics 127, 352-364.
Locus Tag	UniProt ID	Subcellular Localization	Name
PSPTO_3395	Q87ZM9	Cytoplasmic	major tail tube protein
PSPTO_3400	Q87ZM4	Cytoplasmic	baseplate assembly protein J
PSPTO_3890	Q87YB1	Cytoplasmic	FKBP-type peptidyl-prolyl cis-trans isomerase
PSPTO_4939	Q87VJ7	Cytoplasmic	hflC protein
PSPTO_0130	Q88B89	Cytoplasmic Membrane	uroporphyrin-III C-methyltransferase
PSPTO_1164	Q887W8	Cytoplasmic Membrane	ompA family protein
PSPTO_1415	Q887A8	Cytoplasmic Membrane	protein-export membrane protein SecD
PSPTO_2197	Q883Z9	Cytoplasmic Membrane	succinate dehydrogenase, flavoprotein subunit
PSPTO_3393	Q87ZN1	Cytoplasmic Membrane	tail tape measure protein
PSPTO_3722	Q87YS0	Cytoplasmic Membrane	peptidyl-prolyl cis-trans isomerase D
PSPTO_4419	Q87WX4	Cytoplasmic Membrane	lipoprotein
PSPTO_4497	Q87WP8	Cytoplasmic Membrane	cell division protein FtsH
PSPTO_5161	Q87UY1	Cytoplasmic Membrane	periplasmic glucan biosynthesis protein
PSPTO_5603	Q87TT0	Cytoplasmic Membrane	F0F1 ATP synthase subunit B
PSPTO_5612	Q87TS1	Cytoplasmic Membrane	inner membrane protein, 60 kDa
PSPTO_1949	Q884Y7	Extracellular	flagellin
PSPTO_3398	Q87ZM6	Extracellular	tail fiber protein H
PSPTO_0554	Q88A43	Outer Membrane	organic solvent tolerance protein
PSPTO_0569	Q88A28	Outer Membrane	autotransporting lipase, GDSL family
PSPTO_1207	Q887S9	Outer Membrane	iron(III) dicitrate transport protein fecA
PSPTO_1296	Q887J6	Outer Membrane	porin B
PSPTO_1437	Q886Y7	Outer Membrane	lysyl-tRNA synthetase
PSPTO_1542	Q886N5	Outer Membrane	outer membrane protein
PSPTO_1720	Q885W1	Outer Membrane	outer membrane protein
PSPTO_2272	Q883S8	Outer Membrane	outer membrane lipoprotein OprI
PSPTO_2299	Q883Q1	Outer Membrane	outer membrane porin OprF
PSPTO_3229	Q880E1	Outer Membrane	filamentous hemagglutinin, intein-containing
PSPTO_3294	Q87ZX8	Outer Membrane	TonB-dependent siderophore receptor
PSPTO_3971	Q87Y41	Outer Membrane	peptidoglycan-associated lipoprotein
PSPTO_3987	Q87Y25	Outer Membrane	porin D
PSPTO_4115	Q87XR1	Outer Membrane	lipoprotein SlyB
PSPTO_4366	Q87X24	Outer Membrane	iron-regulated protein A
PSPTO_4839	Q87VU6	Outer Membrane	hypothetical protein
PSPTO_4940	Q87VJ6	Outer Membrane	hflK protein
PSPTO_4977	Q87VG0	Outer Membrane	outer membrane efflux protein TolC
PSPTO_5031	Q87VA8	Outer Membrane	type IV pilus biogenesis protein PilJ
PSPTO_5391	Q87UB4	Outer Membrane	outer membrane porin, OprD family
PSPTO_4422	Q87WX1	Periplasmic	lipoprotein
PSPTO_1138	Q887Z2	Unknown	lipoprotein
PSPTO_1144	Q887Y6	Unknown	lipoprotein
PSPTO_1701	Q885Y0	Unknown	hypothetical protein
PSPTO_3396	Q87ZM8	Unknown	major tail sheath protein
PSPTO_3818	Q87YI0	Unknown	hypothetical protein
PSPTO_4813	Q87VX2	Unknown	lipoprotein
